# The genome of the cereal pest *Sitophilus oryzae*: a transposable element haven

**DOI:** 10.1101/2021.03.03.408021

**Authors:** Nicolas Parisot, Carlos Vargas-Chavez, Clément Goubert, Patrice Baa-Puyoulet, Séverine Balmand, Louis Beranger, Caroline Blanc, Aymeric Bonnamour, Matthieu Boulesteix, Nelly Burlet, Federica Calevro, Patrick Callaerts, Théo Chancy, Hubert Charles, Stefano Colella, André Da Silva Barbosa, Elisa Dell’Aglio, Alex Di Genova, Gérard Febvay, Toni Gabaldon, Mariana Galvão Ferrarini, Alexandra Gerber, Benjamin Gillet, Robert Hubley, Sandrine Hughes, Emmanuelle Jacquin-Joly, Justin Maire, Marina Marcet-Houben, Florent Masson, Camille Meslin, Nicolas Montagne, Andrés Moya, Ana Tereza Ribeiro de Vasconcelos, Gautier Richard, Jeb Rosen, Marie-France Sagot, Arian F.A. Smit, Jessica M. Storer, Carole Vincent-Monegat, Agnès Vallier, Aurélien Vigneron, Anna Zaidman-Remy, Waël Zamoum, Cristina Vieira, Rita Rebollo, Amparo Latorre, Abdelaziz Heddi

## Abstract

Among beetles, the rice weevil *Sitophilus oryzae* is one of the most important pests causing extensive damage to cereal in fields and to stored grains. *S. oryzae* has an intracellular symbiotic relationship (endosymbiosis) with the Gram-negative bacterium *Sodalis pierantonius* and is a valuable model to decipher host-symbiont molecular interactions.

We sequenced the *Sitophilus oryzae* genome using a combination of short and long reads to produce the best assembly for a Curculionidae species to date. We show that *S. oryzae* has undergone successive bursts of transposable element (TE) amplification, representing 72% of the genome. In addition, we show that many TE families are transcriptionally active, and changes in their expression are associated with insect endosymbiotic state. *S. oryzae* has undergone a high gene expansion rate, when compared to other beetles. Reconstruction of host-symbiont metabolic networks revealed that, despite its recent association with cereal weevils (30 Kyear), *S. pierantonius* relies on the host for several amino acids and nucleotides to survive and to produce vitamins and essential amino-acids required for insect development and cuticle biosynthesis.

In addition to being an agricultural pest and a valuable endosymbiotic system, *S. oryzae* can be a remarkable model for studying TE evolution and regulation, along with the impact of TEs on eukaryotic genomes.
