## Supplemental table S4 for "The genome of the cereal pest *Sitophilus oryzae*: a transposable element haven"

### Sheet: Sheet1
accession	study	bioproject_accession	biosample_accession	library_ID	library_strategy	library_source	library_selection	library_layout	platform	instrument_model	tissue	sex	dev_stage	avgSpotLen	bases
SRR6649885	SRP131716	PRJNA431034	SAMN08382431	F4_MatePair	WGS	GENOMIC	RANDOM	paired	ILLUMINA	Illumina HiSeq 2000	gonads	Female	adult	2x101	44.66 G
SRR6649886	SRP131716	PRJNA431034	SAMN08382431	M4_MatePair	WGS	GENOMIC	RANDOM	paired	ILLUMINA	Illumina HiSeq 2000	gonads	Male	adult	2x101	43.02 G
SRR6649887	SRP131716	PRJNA431034	SAMN08382431	FemaleIllumina	WGS	GENOMIC	RANDOM	paired	ILLUMINA	Illumina HiSeq 2000	gonads	Female	adult	2x101	21.27 G
SRR6649888	SRP131716	PRJNA431034	SAMN08382431	MaleIllumina	WGS	GENOMIC	RANDOM	paired	ILLUMINA	Illumina HiSeq 2000	gonads	Male	adult	2x101	18.98 G
SRR6649881	SRP131716	PRJNA431034	SAMN08382431	MaleOverlapped	WGS	GENOMIC	RANDOM	paired	ILLUMINA	Illumina HiSeq 2500	gonads	Male	adult	2x125	66.07 G
SRR6649884	SRP131716	PRJNA431034	SAMN08382431	MalePacBioA01_1	WGS	GENOMIC	RANDOM	single	PACBIO_SMRT	PacBio RS	gonads	Male	adult	4,754	777.23 M
SRR6649891	SRP131716	PRJNA431034	SAMN08382431	MalePacBioB01_1	WGS	GENOMIC	RANDOM	single	PACBIO_SMRT	PacBio RS	gonads	Male	adult	4,698	768.15 M
SRR6649892	SRP131716	PRJNA431034	SAMN08382431	MalePacBioA01_2	WGS	GENOMIC	RANDOM	single	PACBIO_SMRT	PacBio RS	gonads	Male	adult	4,061	664.00 M
SRR6649882	SRP131716	PRJNA431034	SAMN08382431	MalePacBioC01_2	WGS	GENOMIC	RANDOM	single	PACBIO_SMRT	PacBio RS	gonads	Male	adult	4,104	671.03 M
SRR6649883	SRP131716	PRJNA431034	SAMN08382431	MalePacBioD01_2	WGS	GENOMIC	RANDOM	single	PACBIO_SMRT	PacBio RS	gonads	Male	adult	4,178	683.03 M
SRR6649889	SRP131716	PRJNA431034	SAMN08382431	MalePacBioE01_2	WGS	GENOMIC	RANDOM	single	PACBIO_SMRT	PacBio RS	gonads	Male	adult	4,138	676.54 M
SRR6649890	SRP131716	PRJNA431034	SAMN08382431	MalePacBioF01_2	WGS	GENOMIC	RANDOM	single	PACBIO_SMRT	PacBio RS	gonads	Male	adult	4,028	658.52 M
SRR9852241	SRP131716	PRJNA431034	SAMN08382431	FC22	WGS	GENOMIC	RANDOM	single	OXFORD_NANOPORE	MinION	gonads	Male	adult	7,456	1.27 G
SRR9852240	SRP131716	PRJNA431034	SAMN08382431	FC24	WGS	GENOMIC	RANDOM	single	OXFORD_NANOPORE	MinION	gonads	Male	adult	4,434	7.69 G
SRR9852243	SRP131716	PRJNA431034	SAMN08382431	FC26	WGS	GENOMIC	RANDOM	single	OXFORD_NANOPORE	MinION	gonads	Male	adult	11,053	5.48 G
SRR9852242	SRP131716	PRJNA431034	SAMN08382431	FC27	WGS	GENOMIC	RANDOM	single	OXFORD_NANOPORE	MinION	gonads	Male	adult	10,832	5.28 G
SRR9852244	SRP131716	PRJNA431034	SAMN08382431	FC28	WGS	GENOMIC	RANDOM	single	OXFORD_NANOPORE	MinION	gonads	Male	adult	12,943	6.32 G
